# Agentic systems are adept at solving well-scoped, verifiable problems in computational biology

**DOI:** 10.64898/2026.04.06.716850

**Authors:** Surag Nair, Laura Gunsalus, Brian Orcutt-Jahns, Jordan Rossen, Avantika Lal, Carlo De Donno, Muhammed Hasan Çelik, Kipper Fletez-Brant, Xiaoman Xie, Hector Corrada Bravo, Gokcen Eraslan

**Affiliations:** Computational Sciences Center of Excellence, Genentech, South San Francisco, CA, USA; Computational Sciences Center of Excellence, F. Hoffmann-La Roche, Basel, Switzerland

## Abstract

We introduce CompBioBench, a benchmark of 100 diverse tasks for evaluating agentic systems in computational biology. Unlike mathematics and programming, which more readily admit systematic verification, biological data are inherently noisy and open to interpretation. To enable objective evaluation without reducing tasks to prescriptive checklists, we propose a new benchmark construction strategy based on synthetic/augmented data and metadata scrambling/scrubbing of real datasets to create challenging problems that have a single ground-truth answer and require multi-step reasoning, tool use, bespoke code, and interaction with real-world external resources. The benchmark spans genomics, transcriptomics, epigenomics, single-cell analysis, human genetics, and machine learning workflows. Questions are curated by domain experts to cover a broad range of skills with varying difficulty. We evaluate leading general-purpose agentic systems starting from a bare-minimum environment, requiring them to fetch data and tools as needed to solve each problem. We find strong end-to-end performance, with Codex CLI (GPT 5.4) reaching 83% accuracy, Gemini CLI (3.1 Pro) reaching 82%, Claude Code (Opus 4.6) reaching 81%, and Claude Code (Opus 4.7) reaching 78%. On the hardest questions, Claude Code (Opus 4.6) reaches 69%, Codex CLI (GPT 5.4) reaches 59%, and Gemini CLI (3.1 Pro) reaches 49%. CompBioBench provides a practical testbed for measuring the progress of agentic systems in computational biology and for guiding future benchmark design. Data and a public leaderboard are available at https://huggingface.co/collections/Genentech/compbiobench-v1.
