## Supplementary Table 1 for "Agentic systems are adept at solving well-scoped, verifiable problems in computational biology"

question_id	curator_name	domain	question_style	skills_tested	question	internet_required	gpu_preferred	file_paths
ensembl-grab-q1	LG	Genomics	Retrieval	API/Web Fetching	Convert all of the following to Ensembl gene IDs. Provide the ID without the Ensembl version (e.g., ENSGXXXXXXXXXXXX not ENSGXXXXXXXXXXXX.XX). Respond with semi-colon separated values, no spaces. Inputs: 1. NM_001276266.2 2. TERB2 3. ENST00000267814 4. chr15:45167214-45187966 (hg38) 5. GeneID:9153 6. NP_922946.1 7. MIM:617658 8. BEN domain containing 5, transcript variant 6.	True	False
bam-infer-read-length-q1	SN	Genomics	Metadata Recovery	Reasoning, Bioinformatics Tools	For the given BAM file mt.sorted.bam, infer if it's paired or single ended reads and the read length. Expected output format: 1x57	False	False	mt.sorted.bam
differential-composition-q1	SN	Single-cell	Synthetic/Augmented Data	Bioinformatics Tools, Reasoning	differential.composition.q1.1.mtx.gz and differential.composition.q1.2.mtx.gz contain raw scRNA counts matrices derived from retinal samples of two individuals (one per file, each column is a unique barcode that passes QC). differential.composition.q1.genes.txt.gz is the list of common genes. One of the cell types is severely depleted in one of the two individuals. What is this cell type? Return …	True	False	differential.composition.q1.1.mtx.gz, differential.composition.q1.2.mtx.gz, differential.composition.q1.genes.txt.gz
genomic-state-q1	LG	Epigenomics	Routine Analysis	API/Web Fetching, Reasoning	Consider chr11:124,738,681-124,738,772 (hg38). What is the likely purpose of this region? Choose only one. A. Active enhancer, Liver B. Active enhancer, Brain frontal lobe C. Active enhancer, ESC D. Active transcription, ubiquitous E. TSS poised or flanking, ubiquitous F. Polycomb repression, ubiquitous. Respond with a single letter.	True	False
cryptic-exon-q1	SN	Transcriptomics	Synthetic/Augmented Data	Coding, Reasoning, Bioinformatics Tools	I have a bulk human RNA-seq fastq file cryptic.exon.q1.fq.gz. There is exactly one highly expressed coding gene that has a cryptic exon in it formed by two novel junctions. Report the HGNC gene symbol (uppercase) for that gene.	True	False	cryptic.exon.q1.fq.gz
read-paper-download-file-parse-q1	SN	Epigenomics	Retrieval	API/Web Fetching	Take a look at the pdf here: https://www.biorxiv.org/content/10.1101/2023.10.04.560808v2.full.pdf, can you find the exact number of peaks in the COC/L1 cluster? Follow any external links in the paper if additional data is required to answer this question. Respond with only the number.	True	False
huggingface-entropy-q1	SN	Machine Learning	Tooling	API/Web Fetching, Coding, Reasoning, ML Frameworks, Tooling	Run the DNA language model here: https://huggingface.co/kuleshov-group/caduceus-ph_seqlen-131k_d_model-256_n_layer-16 on the 1000 bp long DNA sequence at hg38 chr12:7792299-7793299. Specifically, mask each base one at a time, keeping all others unmasked, and compute the per position base 2 entropy of the predictions. Return the substring corresponding to the longest run with <0.5 entropy.	True	True
ml-model-track-overlap-q1	GE; SN	Epigenomics	Retrieval	API/Web Fetching, Reasoning, Data Wrangling	Borzoi (Linder et al., doi:10.1038/s41588-024-02053-6) and Sei (Chen et al., doi:10.1038/s41588-022-01102-2) are both DNA sequence models trained to predict genomic assay outputs. Out of the Sei tracks that are linked to a specific Cistrome ID, how many tracks share provenance with any of the tracks in Borzoi? Round your answer to the nearest 100.	True	False
compute-gc-content-interval-q1	AL	Genomics	Routine Analysis	API/Web Fetching, Coding	Using the GRCh38.p13 human reference genome, retrieve the reference DNA sequence for chromosome 1 from positions 1,000,000 to 1,000,100 (1-based, inclusive) on the '+' strand, and calculate: (1) gc_percent (rounded to 2 decimals), (2) length, (3) n_count (the number of Ns in the sequence), and (4) sequence_md5 (MD5 of the uppercase interval sequence). Return the results as a comma-separated strin…	True	False
reverse-search-gwas-q1	JR	Population Genetics	Metadata Recovery	API/Web Fetching, Reasoning, Data Wrangling	Identify the PubMed ID of the study from which this summary statistics in reverse.search.gwas.q1.tsv.gz are derived. Print only the PMID, e.g. 31510655.	True	False	reverse.search.gwas.q1.tsv.gz
pathogenic-variant-lookup-q1	SN	Genomics	Retrieval	API/Web Fetching	Using the human SHH MANE Select transcript on hg38, consider the coding sequence within exon 1. Within this interval, identify all OMIM allelic variants with phenotypes that map to single-nucleotide missense substitutions in SHH. Retrieve the AlphaMissense pathogenicity scores for those amino-acid substitutions. Return the single variant with the highest AlphaMissense score, in chr:pos (1-based) …	True	False
identify-donor-q1	SN	Population Genetics	Metadata Recovery	API/Web Fetching, Reasoning, Bioinformatics Tools	The pair end fastqs (identify.donor.R1.fq.gz, identify.donor.R2.fq.gz) correspond to reads from one of the 1000G donors (2504 high coverage set) from a 5Mb region of the genome. Identify the donor and report the 1000G sample ID, e.g. HG03884	True	False	identify.donor.R1.fq.gz, identify.donor.R2.fq.gz
contaminated-rna-q3	SN	Transcriptomics	Synthetic/Augmented Data	Bioinformatics Tools, Reasoning	You are given a single-end RNA-seq FASTQ file (contaminated.rna.q3.fq.gz). The sample is expected to be human, but it may contain reads from another organism. Determine the genus of the most likely non-human organism present, if any. Report your answer as the exact scientific genus name in all lowercase letters (for example, mus), else respond with "none".	True	False	contaminated.rna.q3.fq.gz
hic-differential-loop-q1	SN	Epigenomics	Retrieval	API/Web Fetching, Visual Reasoning, Data Wrangling	Consider the MicroC data for H1 and HFF cells from the following paper: https://doi.org/10.1016/j.molcel.2020.03.003. In the sub-compartment containing the NANOG gene (chr12:7629950-7809597), there is a differential loop between the two samples. Report the position of the loop (on chr12) in the following format start;end, with start<end rounded to the nearest 20000 and no commas.	True	False
encode-atac-pipeline-q1	SN	Epigenomics	Tooling	Tooling, Data Wrangling	encode.atac.pipeline.q1.R1.fq.gz and encode.atac.pipeline.q1.R2.fq.gz are paired-end ATAC-seq reads from a human sample. Process them through the ENCODE ATAC-seq pipeline v2.2.3 (https://github.com/ENCODE-DCC/atac-seq-pipeline/tree/v2.2.3). Keep the input json similar to https://github.com/ENCODE-DCC/atac-seq-pipeline/blob/v2.2.3/example_input_json/ENCSR356KRQ_subsampled.json, but remove the atac…	True	False	encode.atac.pipeline.q1.R1.fq.gz, encode.atac.pipeline.q1.R2.fq.gz
pooled-infer-donors-q1	SN	Single-cell	Metadata Recovery	Bioinformatics Tools, Coding, Reasoning	pooled.infer.donors.q1.bam is an aligned scRNA-seq BAM from a pooled human sample. The file includes cell barcode tags. Determine the number of distinct donors contributing cells to the pool.	False	False	pooled.infer.donors.q1.bam
overexpress-tf-q1	SN	Epigenomics	Metadata Recovery	Bioinformatics Tools, Reasoning	We perturbed a primary cell culture with a cocktail of transcription factors (TFs). ATAC-seq is performed on the initial sample and 48 hours after perturbation. overexpress.tf.q1.ref.bed.gz and overexpress.tf.q1.perturb.bed.gz contain the filtered aligned fragment files (hg38) corresponding to the initial and perturbed samples, respectively. Exactly one of the TFs in the following list is part of…	True	False	overexpress.tf.q1.ref.bed.gz, overexpress.tf.q1.perturb.bed.gz
conservation-lookup-q1	SN	Genomics	Retrieval	API/Web Fetching, Bioinformatics Tools	Using the human SHH MANE Select transcript, take the cDNA sequence from the annotated start codon through the end of exon 1. For each of the following species: Pan troglodytes, Macaca mulatta, Pan paniscus, Indri indri, Semnopithecus johnii, Ailuropoda melanoleuca, Delphinapterus leucas, obtain the orthologous cDNA segment corresponding to the same region (prefer a one-to-one ortholog; if multipl…	True	False
splice-pred-q1	CD	Machine Learning	Tooling	API/Web Fetching, Reasoning, Coding, ML Frameworks, Tooling	Extract the human genomic DNA sequence from hg38 at chr12:120,196,699-120,201,111. This locus is on the minus strand. Run OpenSpliceAI (v0.0.5) to predict with the OSAIMANE-10000nt models, averaging predictions across all 5 checkpoints. Call donor and acceptor splice sites with score ≥ 0.9. Reconstruct exons on the gene strand by pairing each predicted acceptor with the next predicted donor in tr…	True	False
borzoi-rnaseq-q1	AL	Machine Learning	Tooling	ML Frameworks, Coding, Reasoning, API/Web Fetching, Tooling	Use the Borzoi model (replicate 0) to predict the total RNA-seq coverage on the forward strand for the experiment ENCFF281BWX, over the genomic interval chr1:70157360-70353968 in the hg38 genome. Return the total predicted RNA-seq coverage over the specified interval, which means reversing any transformations that were applied to RNA-seq coverage before training the Borzoi model. The Borzoi paper…	True	True	borzoi.rnaseq.q1.pdf
calculate-average-gene-expression-q1	GE	Single-cell	Routine Analysis	Coding, Data Wrangling	Using the single-cell dataset in AnnData format located at pbmc3k.h5ad, determine the average log-normalized expression for the gene S100B in all cells belonging to the group labeled 'B cells' in the 'louvain' metadata column. Use adata.X for already log-normalized expression. Use two decimal places in the answer.	False	False	pbmc3k.h5ad
covid-patient-q1	SN	Single-cell	Metadata Recovery	Coding, Reasoning, Data Wrangling	covid.patients.q1.h5ad contains PBMC scRNA-seq data from 33 donors, who are a mix of healthy and COVID patients. However, the patient metadata is missing. Identify which donors are healthy and which have COVID based on the gene expression data. Provide a single string containing comma-separated donor IDs for the healthy patients (numerically sorted), e.g."1,2,5".	False	False	covid.patients.q1.h5ad
saluki-setup-optimize-q1	SN	Machine Learning	Tooling	API/Web Fetching, Coding, Reasoning, ML Frameworks, Data Wrangling, Tooling	Set up the Saluki model detailed in https://doi.org/10.1186/s13059-022-02811-x and use it to optimize the 3' UTR of the mRNA sequence GCCGCCACCATGGTGAGCAAGGGCGAGTAGTGTACATAATAAGGACT. Specifically, perform 3 rounds of directed evolution, trying every possible substitution in the 3' UTR and choosing the best after each round. Always use the average of predictions across all folds and use only the h…	True	True
identify-related-q1	JR	Population Genetics	Metadata Recovery	Bioinformatics Tools, Reasoning, Data Wrangling	You are given identify.related.q1.tfam and identify.related.q1.tped.gz files of genotypes. I need to know if there are any 1st-degree relatives. Print a comma separated, sorted list of all individuals with a 1st-degree or closer relative in the dataset (e.g. SAMPLE_001,SAMPLE_002). If no such individuals exist, print None.	True	False	identify.related.q1.tfam,identify.related.q1.tped.gz
ep-interactions-q1	LG	Epigenomics	Synthetic/Augmented Data	Coding, Reasoning, Data Wrangling	You are given two complementary datasets describing eight candidate distal regulatory element–promoter interactions (EP1–EP8): (1) a Hi-C–like chromatin contact dataset measuring 3D proximity between each element–promoter pairs (ep.interactions.q1.hic.csv) and (2) a CRISPR perturbation dataset measuring the effect of element disruption on promoter expression (ep.interactions.q1.expr.csv). Which E…	False	False	ep.interactions.q1.hic.csv,ep.interactions.q1.expr.csv
sample-swap-rna-q1	SN	Single-cell	Metadata Recovery	Coding, Reasoning, Data Wrangling	I have a scRNA-seq pseudobulk lying around from amphioxus tissue (sample.swap.rna.q1.tsv.gz). I'm not sure, but I suspect there is a sample swap. Can you check if that is the case? If there isn't, respond "None". Else respond with the names of the two cell types that have been swapped in case-sensitive lexicographic order, e.g. "endoderm,epidermis".	True	False	sample.swap.rna.q1.tsv.gz
gene-fusion-q2	SN	Transcriptomics	Synthetic/Augmented Data	Coding, Reasoning, Bioinformatics Tools	You are given a bulk RNA sequencing FASTQ file (gene.fusion.q2.fq.gz) from human. The data contains a synthetic gene that is a fusion of multiple genes. Your task is to identify the genes whose exons make up the fusion gene. Report the answer as the names of the genes joined by a hyphen, in 5' to 3' order, for each exon, written in all uppercase letters, HGNC symbols. For example: TCF21-COL1A1-FN1	True	False	gene.fusion.q2.fq.gz
retina-score-snps-q1	SN	Machine Learning	Tooling	API/Web Fetching, Coding, Reasoning, ML Frameworks, Tooling, Data Wrangling	https://zenodo.org/records/6330053 contains TensorFlow 2 models that are used for scoring the impact of SNPs on ATAC-seq in various cells types, as illustrated in the ScoreSNPs.ipynb notebook in https://zenodo.org/records/6796067. retina.score.snps.q1.tsv contains 500 SNPs (hg19 coordinates), of which half are known to be caQTLs. I would like to score the SNPs following the code in ScoreSNPs.ipyn…	True	True	retina.score.snps.q1.tsv
atac-tn5-shift-q1	SN	Epigenomics	Metadata Recovery	Coding, Reasoning	I got a scATAC-seq fragment file (unknown.shift.frag.bed.gz) from a colleague who aligned it to the hg38 genome. However, they applied a non-standard shift to the reads instead of the typical +4/-5. Can you help figure out what it is? Report answer in the format "3;-3" (corresponding to values for 5' and 3' ends).	True	False	unknown.shift.frag.bed.gz
finding-geo-q1	SN	Single-cell	Metadata Recovery	API/Web Fetching, Reasoning, Bioinformatics Tools, Data Wrangling	finding.geo.q1.h5ad contains a scRNA-seq dataset that is derived from a Supplementary file on GEO, and processed to filter out barcodes with low counts. Find the GSE ID of the corresponding record. Return the GSE ID at the SuperSeries level, e.g. GSE242424.	True	False	finding.geo.q1.h5ad
deg-simple-q1	SN	Transcriptomics	Routine Analysis	Bioinformatics Tools	I have bulk RNA-seq fastq files from 2 human samples (deg.simple.q1.sampleA.fq.gz, deg.simple.q1.sampleB.fq.gz). There is exactly one gene that is strongly differentially expressed between the two samples. Report the HGNC gene symbol (uppercase) for that gene.	True	False	deg.simple.q1.sampleA.fq.gz, deg.simple.q1.sampleB.fq.gz
bigwig-density-q1	SN	Epigenomics	Routine Analysis	Coding, Data Wrangling	From the given ENCFF822FDB.bigWig file corresponding to an ENCODE DNase-seq experiment in mouse brain (mm10), find the 1Mbp interval with the 3rd highest total signal intensity. Consider only those intervals that start at multiples of 1Mbp, and ignore intervals at chromosome ends that are smaller than 1Mbp. Consider only chromosomes 1-19. Report as 0-based coordinates in chr:start-end format (no …	False	False	ENCFF822FDB.bigWig
gtf-5-utr-median-len-q1	SN	Transcriptomics	Routine Analysis	Coding, Data Wrangling	From the given GTF MANE.GRCh38.v1.3.refseq_genomic.gtf.gz, report the median 5' UTR, CDS, and 3' UTR lengths (use numpy median function, rounded down to nearest integer). Only consider MANE Select transcripts and those on standard chromosomes. Consider stop codon as part of CDS. Return a semicolon separated string with no space, e.g. "45;551;23".	False	False	MANE.GRCh38.v1.3.refseq_genomic.gtf.gz
contaminated-rna-q2	SN	Transcriptomics	Synthetic/Augmented Data	Bioinformatics Tools, Reasoning	You are given a single end RNA-seq fastq file (contaminated.rna.q2.fq.gz). This file contains mostly human reads and a small fraction of contaminant reads. Identify the contaminant species present. Report the answer as the exact scientific name of the species in all lowercase letters with a single space separating genus and species, for example "mus musculus".	True	False	contaminated.rna.q2.fq.gz
sample-swap-rna-q2	SN	Single-cell	Metadata Recovery	Coding, Reasoning, Data Wrangling	I have a scRNA-seq pseudobulk lying around from wheat (sample.swap.rna.q2.tsv.gz). I'm not sure, but I suspect there is a sample swap. Can you check if that is the case? If there isn't, respond "None". Else respond with the names of the two cell types that have been swapped in case-sensitive lexicographic order, e.g. "cortex,endodermis".	True	False	sample.swap.rna.q2.tsv.gz
multiome-match-atac-rna-q1	SN	Epigenomics	Metadata Recovery	Coding, Reasoning	You are given two gzipped TSVs. Rows are features and columns are 8 pseudo-bulk cell populations (same 8 in both files). multiome.match.atac.rna.q1.rna.tsv.gz: RNA TPM (genes × populations). multiome.match.atac.rna.q1.atac.tsv.gz: ATAC 10kb-bin counts normalized to 1e6 (bins × populations). The ATAC columns have been permuted, but RNA columns are in the correct order. For each RNA column i (0-bas…	True	False	multiome.match.atac.rna.q1.rna.tsv.gz, multiome.match.atac.rna.q1.atac.tsv.gz
spatial-sim-q2	BO	Spatial	Synthetic/Augmented Data	Coding, Reasoning, Visual Reasoning, Data Wrangling	You are given a set of single cell transcriptomic data and Visium spatial transcriptomic data (spatial.sim.tar.gz). The single cell counts matrix is found at spatial_q_sc_counts.csv, and accompanying cell type metadata is found at spatial_q_sc_metadata.csv. Spatial count data is found at spatial_q_matrix.mtx.gz, gene counts are found at spatial_q_features.tsv.gz, and are found at spot barcodes sp…	True	False	spatial.sim.tar.gz
reverse-encode-q1	SN	Epigenomics	Metadata Recovery	API/Web Fetching, Reasoning, Coding	For an ENCODE DNase-seq experiment, I started from the filtered BAM produced by the ENCODE4 v3.0.0-alpha.2 (GRCh38/hg38) pipeline. If the experiment had multiple replicates, I pooled all replicate BAMs by concatenating reads (i.e., merged at the read level) before downstream processing. I then applied an additional mapping-quality filter MAPQ ≥ 30, converted alignments to BED using bedtools bamTo…	True	False	reverse.encode.q1.tsv.gz
compute-hvg-jaccard-q1	GE	Single-cell	Routine Analysis	Bioinformatics Tools, Data Wrangling	Using scanpy and the two AnnData H5AD files below, compute the Jaccard index (similarity) between their HVG. First subset them to common genes using the intersection of all gene names. Use exact string values from adata.var_names to resolve genes. Use sc.pp.highly_variable_genes with seurat flavor for HVG identification and default parameters. A gene is considered HVG if var['highly_variable'] st…	False	False	pbmc3k.h5ad,10x_pbmc68k_reduced.h5ad
deleterious-mutation-q1	SN	Genomics	Routine Analysis	Reasoning, Bioinformatics Tools, Data Wrangling	In the paired FASTQs deleterious.mutation.q1.R1.fq.gz and deleterious.mutation.q1.R2.fq.gz (exome 2×150 bp, reads from human chr9 only), there is one gene that harbors a high-confidence homozygous nonsense SNV for a gene that is highly LoF-intolerant. Report the HGNC gene symbol (uppercase) for that gene.	True	False	deleterious.mutation.q1.R1.fq.gz, deleterious.mutation.q1.R2.fq.gz
genome-assembly-contiguity-q1	SN	Genomics	Routine Analysis	Coding	In the genome reference file GCF_000001215.4_Release_6_plus_ISO1_MT_genomic.fna provided, report the N50 (integer, no commas).	False	False	GCF_000001215.4_Release_6_plus_ISO1_MT_genomic.fna
1000G-retrieve-genotype-q1	SN	Population Genetics	Retrieval	API/Web Fetching, Data Wrangling	At hg38 chr10:110918899 (1-indexed), find the genotypes of the following individuals from the latest 1000G project data: 'HG01248', 'NA19204', 'NA18614', 'NA21123', 'NA19171', 'HG02303', 'HG01274', 'HG03134', 'NA18639', 'HG01383'. Report the answer as comma separated string of genotypes: e.g. 0/0,0/1,1/1,...,0/1	True	False
annotate-variant-regulatory-overlap-q1	GE	Epigenomics	Retrieval	API/Web Fetching	Determine the regulatory element that overlap the given variant’s reference span for this specific variant and regulatory resource, without liftover and reporting 1-based inclusive coordinates. Variant: GRCh38, contig chr19, position 44907187, ref allele G, alt allele A. Regulatory source: ENCODE cCRE Registry, release v4. Return the class of the regulatory element overlapping the variant and the…	True	False
extract-rna-secondary-structure-q1	GE	Transcriptomics	Routine Analysis	API/Web Fetching	Using the ViennaRNA package, determine the minimum free energy secondary structure for the human 5S ribosomal RNA (RNAcentral accession URS0000668495). Output must use dot-bracket notation. After the structure also output the free energy up to two decimal places in kcal/mol units. Use comma (no spaces) to separate the structure and the free energy.	True	False
protein-shape-q1	SN	Structure	Synthetic/Augmented Data	Coding, Visual Reasoning	Consider the PDB protein in the file protein.shape.q1.pdb. Which of the following uppercase letters does it resemble most closely: B, D, F, H, J, L, N, P, R, T, V, X, Z? Consider all possible projections and pick the best fit.	False	False	protein.shape.q1.pdb
deg-simple-q2	SN	Transcriptomics	Routine Analysis	Coding, Reasoning, Bioinformatics Tools	I have bulk RNA-seq fastq files from 2 human samples (deg.simple.q2.sampleA.fq.gz, deg.simple.q2.sampleB.fq.gz). There is exactly one gene that has differentially expressed isoforms in the 2 samples. Report the HGNC gene symbol (uppercase) for that gene.	True	False	deg.simple.q2.sampleA.fq.gz, deg.simple.q2.sampleB.fq.gz
match-genotypes-q1	JR	Population Genetics	Metadata Recovery	Bioinformatics Tools, Reasoning, Data Wrangling	match.genotypes.q1.tar.gz contains plink genotype files in hg38 for 4 individuals of European ancestry (match.genotypes.1.1.*) and a shuffled metadata table (match.genotypes.1.2.csv) for the same 4 individuals. Please provide the most likely mapping from the IIDs in the plink files to the sample IDs in the metadata file. Format your answer as follows: “SAMPLE001,MIX1;SAMPLE002,MIX2;SAMPLE003,MIX3…	False	False	match.genotypes.q1.tar.gz
spatial-sim-q1	BO	Spatial	Synthetic/Augmented Data	Coding, Reasoning, Visual Reasoning, Data Wrangling	You are given a set of single cell transcriptomic data and Visium spatial transcriptomic data (spatial.sim.tar.gz). The single cell counts matrix is found at spatial_q_sc_counts.csv, and accompanying cell type metadata is found at spatial_q_sc_metadata.csv. Spatial count data is found at spatial_q_matrix.mtx.gz, gene counts are found at spatial_q_features.tsv.gz, and are found at spot barcodes sp…	True	False	spatial.sim.tar.gz
compute-nonoverlapping-exonic-length-q1	AL	Transcriptomics	Routine Analysis	API/Web Fetching, Coding	Compute the total non-overlapping exonic length in base pairs for the mouse gene Lepr using the GENCODE mouse release M31 GTF located at https://ftp.ebi.ac.uk/pub/databases/gencode/Gencode_mouse/release_M31/gencode.vM31.annotation.gtf.gz. Output a single non-negative integer.	True	False
atac-doublet-q1	SN	Single-cell	Synthetic/Augmented Data	Reasoning, Bioinformatics Tools	atac.doublet.q1.bed.gz contains a fragment file from a scATAC-seq sample (hg38). Barcodes with low read counts have been filtered out. Look for doublets. Return the coordinates of any one doublet, if any. Respond only with the label of the barcode in the format: "AAATGGAACGTTAAAG-1", or "None".	False	False	atac.doublet.q1.bed.gz
enriched-motif-identification-q1	LG	Epigenomics	Synthetic/Augmented Data	Bioinformatics Tools, Reasoning	Consider the DNA sequence provided as dna_with_secret_motif.fasta. Of these motifs, which is the most prevalent? FOXA1, GATA3, MAX, STAT1, OCT4, P53, NANOG, HNF4A, TBP, FOS, MYC, JUN, FOXO1, CTCF, TCF7, SOX2, E2F1, CREB1, GATA1, KLF3.	True	False	dna_with_secret_motif.fasta
find-deletion-q1	SN	Genomics	Synthetic/Augmented Data	Bioinformatics Tools, Reasoning, Coding	You are given shallow paired-end whole genome sequencing FASTQ files (find.deletion.r1.fq.gz, find.deletion.r2.fq.gz) simulated from a chromosome of the human genome hg38 which contains a large deletion. Your task is to identify the approximate coordinates of this deletion relative to the reference genome. Report the chromosome, the start coordinate, and the end coordinate of the deletion, with b…	True	False	find.deletion.r1.fq.gz, find.deletion.r2.fq.gz
three-way-barnyard-q1	SN	Single-cell	Synthetic/Augmented Data	Bioinformatics Tools, Coding	Given paired-end 10x scRNA-seq FASTQs (three.way.barnyard.q1.R1.fq.gz, three.way.barnyard.q1.R2.fq.gz) from a 3-species barnyard (human, mouse, pig)—R1 = 28-bp cell barcode+UMI, R2 = 91-bp cDNA—assume all barcodes are valid single cells (no empty droplets or doublets; no further barcode filtering required) and report the mixture as percentages rounded to the nearest 10%, semicolon-separated, summ…	True	False	three.way.barnyard.q1.R1.fq.gz, three.way.barnyard.q1.R2.fq.gz
subtype-inflammation-q1	SN	Single-cell	Synthetic/Augmented Data	Bioinformatics Tools, Reasoning	subtype.inflammation.q1.1.mtx.gz and subtype.inflammation.q1.2.mtx.gz contain raw scRNA counts matrices from retinal samples from two eyes of an individual (one per file, each column is a unique barcode that passes QC). subtype.inflammation.q1.genes.txt.gz is the list of common genes. One of the cell types is inflammed in one eye compared to the other. What is this cell type? Return only the name…	True	False	subtype.inflammation.q1.1.mtx.gz, subtype.inflammation.q1.2.mtx.gz, subtype.inflammation.q1.genes.txt.gz
read-proportions-q1	SN	Genomics	Synthetic/Augmented Data	Bioinformatics Tools, Reasoning, Coding	read.proportions.q1.fa contains a synthetic genome with four chromosomes. read.proportions.q1.fq.gz contains 40,000 single-end 36 bp reads drawn from this genome. A read is generated by first picking a chromosome with probability pi =(pi_1, ..., pi_4), then sampling a position uniformly along that chromosome, with some small error rate. Estimate pi and report four integers (percentages) in FASTA …	False	False	read.proportions.q1.fa, read.proportions.q1.fq.gz
sample-swap-atac-q2	SN	Single-cell	Metadata Recovery	Coding, Reasoning, Data Wrangling	I have a single-cell ATAC-seq cluster counts pseudobulks lying around from human retinal-associated tissue (sample.swap.atac.q2.tsv.gz). I'm not sure, but I suspect there is a sample swap. Can you check if that is the case? If there isn't, respond "None". Else respond with the names of the two cell types that have been swapped in case-sensitive lexicographic order, e.g. "AIIamacrine,Rod".	True	False	sample.swap.atac.q2.tsv.gz
exogenous-mix-reads-q1	SN	Transcriptomics	Synthetic/Augmented Data	Bioinformatics Tools, Reasoning	I have FASTQ data from a perturbation experiment involving KLF4 exogenous overexpression using a Sendai virus. I want to estimate the fraction of exogenous-origin reads in exogenous.mix.reads.q1.mix.fq, given exogenous.mix.reads.q1.exo.fq (early timepoint, assumed purely exogenous) and exogenous.mix.reads.q1.endo.fq (later timepoint, predominantly endogenous). All files contain reads mapping to K…	True	False	exogenous.mix.reads.q1.mix.fq, exogenous.mix.reads.q1.endo.fq, exogenous.mix.reads.q1.exo.fq
perturb-seq-align-q1	SN	Single-cell	Metadata Recovery	Reasoning, Coding, Data Wrangling	perturb.seq.align.q1.ref.h5ad contains a scRNA-seq matrix from a small scale Perturb-seq experiment in a cell type. perturb.seq.align.q1.query.h5ad contains a scRNA-seq matrix from a Perturb-seq experiment using the same guides in a different cell type. However, the targets of the guides are missing. Can you find the guides corresponding to the following target genes: PABPC1, NUDT21, LEO1. Return…	False	False	perturb.seq.align.q1.ref.h5ad, perturb.seq.align.q1.query.h5ad
gwas-ancestry-q1	JR	Population Genetics	Metadata Recovery	API/Web Fetching, Coding, Reasoning, Bioinformatics Tools, Data Wrangling	Identify the ancestry group which was used to compute these summary statistics in the file gwas.ancestry.q1.tsv.gz. Your answer should be one of the following population codes: AFR (African), ASJ (Ashkenazi Jew), EAS (East Asian), EUR (European), HIS (Hispanic), MID (Middle Eastern), OCE (Oceania), SAS (South Asian). Respond with the 3 letter code only.	True	False	gwas.ancestry.q1.tsv.gz
gene-info-grab-q1	LG	Genomics	Retrieval	API/Web Fetching	Consider the gene Hand1. Answer each question with the exact format specified. 1. What is its Ensembl gene ID? (format: ENSMUSGXXXXXXXXXXX, no version suffix) 2. How many amino acids does the canonical protein isoform encode? (integer) 3. Does this gene have more than 5 or fewer than 5 introns? (answer: "more" or "fewer") 4. What is the Ensembl gene ID of the nearest protein-coding gene upstream …	True	False
genome-coords-q1	LG	Epigenomics	Synthetic/Augmented Data	Coding, Reasoning, Data Wrangling	You are given a dataset (single_cell_dynamics_question.csv) of time-resolved single-cell measurements from 600 cells, each tracked over 250 consecutive time points. Each row corresponds to one cell at one time point and includes: enhancer coordinates: enh_x, enh_y, enh_z (nm), promoter coordinates: prom_x, prom_y, prom_z (nm), transcription - whether nascent transcription was detected at that tim…	False	False	single_cell_dynamics_question.csv
mystery-peak-set-q1	SN	Epigenomics	Metadata Recovery	API/Web Fetching, Reasoning, Coding	The file mystery.peak.set.q1.bed.gz contains genomic intervals for six distinct peak sets (S1–S6), all mapped to the hg38 reference genome. Each peak set represents accessible chromatin regions identified under different experimental conditions. One of these peak sets corresponds to a chromatin accessibility pattern that is strongly depleted in large public collections of unperturbed human sample…	True	False	mystery.peak.set.q1.bed.gz
phase-chain-q1	SN	Population Genetics	Synthetic/Augmented Data	Bioinformatics Tools, Coding, Reasoning	Files phase.chain.q1.R1.fq.gz and phase.chain.q1.R2.fq.gz contain exactly 1000 read pairs (2x150) sampled 50:50 from 2 synthetic haplotypes covering a 1.5kb region of hg38. Discover all biallelic SNPs and 1-bp indels in the interval, and phase by read-backed evidence only. Return the haplotypes in genomic order in the form A-G-T-I|G-A-C-C for the 2 haploytpes, using I for insertion and D for dele…	False	False	phase.chain.q1.R1.fq.gz, phase.chain.q1.R2.fq.gz
enformer-basic-q1	SN	Machine Learning	Tooling	Tooling, Coding, API/Web Fetching, Reasoning, ML Frameworks	What is the exact count of the number of parameters in the Enformer model (https://doi.org/10.1038/s41592-021-01252-x). Specifically, report the number of trainable parameters including both the human and mouse heads. Format the number without commas.	True	False
bedtools-ops-q1	SN	Epigenomics	Routine Analysis	Bioinformatics Tools, Data Wrangling	In the given ENCODE narrowpeak bed file ENCFF333TAT.bed.gz, convert each interval into a 500bp interval centered at the peak summit. Merge all intervals, and then exclude any that overlaps with the provided blacklist file ENCFF356LFX.bed.gz. Return the total number of bases in the final file, no commas.	False	False	ENCFF356LFX.bed.gz, ENCFF333TAT.bed.gz
orf-annot-q1	CD	Genomics	Retrieval	API/Web Fetching, Reasoning, Coding	You are given a fasta file containing a human mRNA sequence. Find the main CDS of the sequence, return the start position of the CDS (in a 0-based coordinate system, starting from the first base of the given sequence) and the length of the translated protein in the format 4;2.	True	False	orf.annot.q1.fa
reverse-search-gwas-q2	JR	Population Genetics	Metadata Recovery	API/Web Fetching, Reasoning, Data Wrangling	Identify the PubMed ID of the study from which the summary stats in reverse.search.gwas.q2.gz are derived. Print only the PMID, e.g. 31510655.	True	False	reverse.search.gwas.q2.gz
disease-samples-q1	SN	Transcriptomics	Metadata Recovery	Reasoning, Coding	The file disease.samples.q1.tsv contains bulk RNA-seq TPM data for 9 individuals. Metadata is missing, but the samples are known to be a mix of healthy and diseased subjects. Identify the diseased samples and return their IDs as a sorted, comma-separated string (e.g., Sample_2,Sample_8,Sample_9).	True	False	disease.samples.q1.tsv
contaminated-rna-q1	SN	Transcriptomics	Synthetic/Augmented Data	Bioinformatics Tools, Reasoning	You are given a single end RNA-seq fastq file (contaminated.rna.q1.fq.gz). This file contains mostly human reads and a small fraction of contaminant reads. Identify the contaminant species present. Report the answer as the exact scientific name of the species in all lowercase letters with a single space separating genus and species, for example "mus musculus".	True	False	contaminated.rna.q1.fq.gz
variant-coordinate-lookup-q1	LG; SN	Genomics	Retrieval	API/Web Fetching	Retrieve the single base genomic position for the following variant identifiers: rs200533370, rs241311, NM_006492.3:c.595-2A>T, CA548798891, VCV000587372.6, OMIM 616787.0001 on the GRCh38 reference assembly. Report in semi-colon separated chr#:position format (1-based, inclusive), no spaces (e.g. chr1:2;chr2:34).	True	False
histone-chip-q1	SN	Epigenomics	Metadata Recovery	Reasoning, Bioinformatics Tools	I have a histone ChIP-seq ENCODE-style filtered tagAlign file (histone.chip.q1.signal.tagalign.gz) along with its control (histone.chip.q1.control.tagalign.gz), both hg38. I lost the metadata. Can you figure out the histone mark? Output exactly one label from this set: H3K4me3, H3K27ac, H3K4me1, H3K36me3, H3K27me3, H3K9me3.	True	False	histone.chip.q1.signal.tagalign.gz, histone.chip.q1.control.tagalign.gz
cell-proportions-q1	BO	Single-cell	Synthetic/Augmented Data	Reasoning, Bioinformatics Tools	I have a counts matrix of single cell transcriptomic data, cell.proportions.q1.mtx.gz. The data contains measurements from 5350 cells, each with 1000 measured genes. That data was generated by measuring data from a co-culture of a few unique cell types. Can you tell me the proportions of those cells in descending order to the nearest 5 percent? Drop any cells with questionable QC. Expected output…	True	False	cell.proportions.q1.mtx.gz
three-way-barnyard-q2	SN	Single-cell	Synthetic/Augmented Data	Bioinformatics Tools, Coding, Reasoning	Given paired-end 10x scRNA-seq FASTQs (three.way.barnyard.q2.R1.fq.gz, three.way.barnyard.q2.R2.fq.gz) from a 3-species barnyard (human, mouse, pig)—R1=28-bp cell barcode+UMI, R2≈91-bp cDNA. The barcodes are pre-thresholded for minimum read depth. Report the percentages among confidently assigned single-cell barcodes for human, mouse, pig (rounded to the nearest 10%, comma-separated, summing to 1…	True	False	three.way.barnyard.q2.R1.fq.gz, three.way.barnyard.q2.R2.fq.gz
chip-pioneer-q1	SN	Epigenomics	Metadata Recovery	API/Web Fetching, Reasoning, Bioinformatics Tools	chip.pioneer.q1.tar contains fragment bed files obtained by aligning paired-end reads from multiple ChIP-seq experiments and their input controls using the Chromap aligner (v0.2.6, --preset chip, hg38). 6 TFs (TF1-TF6) were each separately overexpressed in BJ fibroblasts for 48 hours at comparable protein levels, and ChIP-seq was then performed. Obtain the BJ fibroblasts DNase-seq data correspond…	True	False	chip.pioneer.q1.tar
deleterious-mutation-q2	SN	Genomics	Synthetic/Augmented Data	Bioinformatics Tools, Data Wrangling	In deleterious.mutation.q2.R1.fq.gz (exome 1×150 bp, reads from human 50Mb chunk of chr9 only), there is one gene that harbors a high-confidence nonsense SNV consistent with somatic mosaicism. The gene is highly LoF-intolerant. Report the HGNC gene symbol (uppercase) for the affected gene, and the approximate alternate allele frequency, rounded to the nearest 10%. Expected output format: POU5F1,10	True	False	deleterious.mutation.q2.R1.fq.gz
bam-ops-q1	SN	Genomics	Routine Analysis	Bioinformatics Tools	For the given BAM file mt.sorted.bam, how many reads pass quality threshold of 30 and are properly paired?	False	False	mt.sorted.bam
perturb-seq-effect-q1	BO	Single-cell	Synthetic/Augmented Data	Coding, Reasoning	You are given the cellranger output of a CRISPR perturb-seq experiment in perturb.seq.effect.q1.tar.gz where cell features are at filtered_feature_bc_matrix/features.tsv.gz, counts are at filtered_feature_bc_matrix/matrix.mtx.gz, barcodes are at filtered_feature_bc_matrix/barcodes.tsv.gz, guide assignment per cell is at perturb_protospacer_calls_per_cell.csv, and guide reference at feature_refere…	True	False	perturb.seq.effect.q1.tar.gz
exogenous-mix-reads-q2	SN	Transcriptomics	Synthetic/Augmented Data	Bioinformatics Tools, Reasoning	I have FASTQ data from a perturbation experiment involving KLF4 exogenous overexpression using a Sendai virus. I want to estimate the fraction of exogenous-origin reads in exogenous.mix.reads.q2.mix.fq, given exogenous.mix.reads.q2.exo.fq (early timepoint, assumed purely exogenous) and exogenous.mix.reads.q2.endo.fq (later timepoint, predominantly endogenous). All files contain reads mapping to K…	True	False	exogenous.mix.reads.q2.mix.fq, exogenous.mix.reads.q2.endo.fq, exogenous.mix.reads.q2.exo.fq
align-one-sequence-to-reference-q1	SN	Genomics	Routine Analysis	Bioinformatics Tools	Where does CACACACAGGAGAT align to in the given GCF_000001215.4_Release_6_plus_ISO1_MT_genomic.fna? Report as 0-based coordinates in contig:start-end format (no commas).	False	False	GCF_000001215.4_Release_6_plus_ISO1_MT_genomic.fna
promoter-sequence-retrieval-q1	GE	Genomics	Routine Analysis	API/Web Fetching, Coding	Using the Ensembl GRCz11 genome assembly and Ensembl gene annotation, what is the DNA sequence of the promoter region of the zebrafish gene shha? Define the promoter as the region spanning positions −500 to +100 relative to the transcription start site (TSS) of the canonical transcript, where the TSS is position 0, negative positions are upstream, and positive positions are downstream, yielding a…	True	False
bedtools-chromhmm-q1	SN	Epigenomics	Routine Analysis	Bioinformatics Tools	We wish to find the chromatin states overlapping the peaks in the given ENCODE narrowpeak bed file ENCFF333TAT.bed.gz. We have a ChromHMM annotation bed file E055_15_coreMarks_dense.bed.gz. What percentage of all bases in the peaks overlap with the 14_ReprPCWk annotation? Ignore bases in the peak file that don't have any corresponding annotation in the annotation file. Round to the nearest intege…	False	False	ENCFF333TAT.bed.gz, E055_15_coreMarks_dense.bed.gz
lung-cancer-sc-q1	BO	Single-cell	Routine Analysis	Coding, Reasoning, Data Wrangling	You are given a single cell transcriptomic counts data generated from primary human tumor samples from patients with lung cancer (lung.cancer.sc.h5ad). This file has been cleaned for doublets and low quality cells already. Each sample is from a patient with lung adenocarcinoma (LUAD) or lung squamous cell carcinoma (LUSC). Out of samples Patient_005, Patient_006, Patient_007, Patient_018, and Pat…	True	False	lung.cancer.sc.h5ad
tissue-fibroblast-q1	BO	Single-cell	Routine Analysis	Reasoning, Coding	I have a counts matrix of transcriptomic reads from a murine multi-tissue fibroblast atlas, tissue.fibroblast.q1.rds. I want to know what tissue the fibroblast corresponding to barcode Cell_11249_MCI is from, and what tissue the fibroblast corresponding to the barcode Cell_10369_WXV is. Please provide an answer in a string format with each answer separated by a comma, and select each answer from …	True	False	tissue.fibroblast.q1.rds
characterize-response-q1	SN	Transcriptomics	Metadata Recovery	API/Web Fetching, Reasoning	characterize.response.q1.txt contains an ordered list of differentially regulated genes in one direction (decreasing abs log-fold change, all sharing the same sign) in a specific immune cell type in response to a specific condition. Which condition, cell type pair from the following options most specifically describes this gene set. Conditions: a. stimulation by lipopolysaccharide (LPS), b. exhau…	True	False	characterize.response.q1.txt
geo-lookup-read-matrix-market-q1	SN	Single-cell	Retrieval	API/Web Fetching, Data Wrangling	From the supplementary data of the GEO accession GSE242423, for the D2 scRNA-seq matrix, retrieve the counts for SOX2 for barcode AAACCCAAGTCTTCGA-1.	True	False
annotate-variant-gene-impact-q1	GE	Genomics	Retrieval	API/Web Fetching	What is the clinical significance reported in the ClinVar database for the SPI1 variant represented by the HGVS notation NM_003120.3(SPI1):c.143-2A>C? Respond with only the correct cateogry. Answer in all lowercase.	True	False
vcf-infer-build-q1	SN	Population Genetics	Metadata Recovery	API/Web Fetching, Reasoning, Bioinformatics Tools	You are given vcf.infer.build.q1.vcf.gz, a bgzipped VCF containing biallelic SNPs on chromosome 20 for one sample. The VCF has no rsIDs and does not specify a reference build in the header. Determine which reference genome build the VCF coordinates and REF alleles correspond to. Respond with exactly one of: hg18, hg19, hg38, T2T-CHM13.	True	False	vcf.infer.build.q1.vcf.gz
gene-pair-ordering-fraction-q1	AL	Single-cell	Routine Analysis	Coding, Data Wrangling	From the dataset at 10x_pbmc68k_reduced.h5ad, consider only CD19+ B cells with percent_mito less than 0.04. Among these, compute the number of cells where expression of gene SRM exceeds that of gene MRPS21 by more than 1.0 (n_srm_higher), the number of cells where expression of gene MRPS21 exceeds that of gene SRM by more than 1.0 (n_mrps21_higher), and the number of cells where the difference in…	False	False	10x_pbmc68k_reduced.h5ad
1000G-retrieve-genotype-q2	SN	Population Genetics	Retrieval	API/Web Fetching, Bioinformatics Tools, Data Wrangling	I would like to make a file with genotypes at specific loci for all individuals from the 1000G data with 3202 individuals (20201028_3202_raw_GT_with_annot). The positions should be common SNPs- snp151Common from UCSC, hg38. Select SNPs in which the observed allele column consists of exactly two distinct bases, where both alleles are strictly one of A, C, G, or T (i.e. not multi-allelic or indel).…	True	False
odd-one-out-q1	SN	Epigenomics	Metadata Recovery	Reasoning, Coding	odd.one.out.q1.tar.gz contains 10 ENCODE-style tagAlign files (hg38). Each file is a different experiment performed in a unique human cell line. 9 experiments were generated using the same assay, however 1 was generated using a different assay. What is index (1-10) of this outlier?	False	False	odd.one.out.q1.tar.gz
gene-expression-query-q1	GE	Transcriptomics	Retrieval	API/Web Fetching, Data Wrangling	Retrieve the median expression level for APOE from the 'Brain_Cortex' samples in the GTEx v8 reference dataset. The value should be in Transcripts Per Million as an integer.	True	False
afgr-1000g-intersect-atac-q1	SN	Population Genetics	Retrieval	API/Web Fetching, Data Wrangling, Bioinformatics Tools	From the 1000G Phase 3 (3202 individuals), find all individuals that also have ATAC-seq filtered BAMs in the African Functional Genomics Resource (AFGR). Using only publicly available data, collect the md5sums of the filtered BAMs for these individuals (GRCh38 aligned), write the md5sums (one per line) to a text file sorted alphabetically. Return the count of samples and the file’s md5sum as a si…	True	False
borzoi-basic-q1	SN	Machine Learning	Tooling	Tooling, Coding, API/Web Fetching, Reasoning, ML Frameworks	What is the exact count of the number of parameters in any one of the replicates of the Borzoi model (https://doi.org/10.1038/s41588-024-02053-6). Specifically, report the number of trainable parameters including both the human and mouse heads. Format the number without commas.	True	False
annotate-variant-gene-impact-q2	GE	Genomics	Retrieval	API/Web Fetching	Using the Ensembl VEP API, determine the consequence for the following variant rs2136714166. Respond with a single word.	True	False
gene-fusion-q1	SN	Transcriptomics	Synthetic/Augmented Data	Bioinformatics Tools, Reasoning, Coding	You are given paired-end RNA sequencing FASTQ files (gene.fusion.q1.R1.fq.gz, gene.fusion.q1.R2.fq.gz) from human. The data contains a synthetic gene fusion event. Your task is to identify the fusion genes. Report the answer as the names of the two genes joined by a hyphen, with the 5′ partner first and the 3′ partner second, written in all uppercase letters, HGNC symbols. For example: TCF21-COL1…	True	False	gene.fusion.q1.R1.fq.gz, gene.fusion.q1.R2.fq.gz
compute-gccontent-promoter-q1	AL	Genomics	Routine Analysis	API/Web Fetching, Coding	Compute the GC content of the promoter window for the human transcript ENST00000269305 on assembly GRCh38. Use Ensembl release 115. Define the promoter interval as [TSS - upstream_bp, TSS + downstream_bp - 1] on the transcript’s strand, with upstream_bp=500 and downstream_bp=100. Report the results as a semicolon separated string in the format: chromosome,start,end,strand,promoter_length,gc_count…	True	False
vcf-infer-ancestry-q1	SN	Population Genetics	Metadata Recovery	Reasoning, API/Web Fetching, Bioinformatics Tools	You are given vcf.infer.ancestry.q1.vcf.gz, a bgzipped VCF containing variants on chromosome 1 for four unrelated individuals: Sample1, Sample2, Sample3, Sample4. Infer each individual’s ancestry as one of: AFR (African), ASJ (Ashkenazi Jew), EUR (European), EAS (East Asian), MID (Middle Eastern), SAS (South Asian), OCE (Oceania). Output 4 labels in Sample1→Sample4 order, comma-separated with no …	True	False	vcf.infer.ancestry.q1.vcf.gz
find-amplification-q1	SN	Genomics	Synthetic/Augmented Data	Bioinformatics Tools, Reasoning, Coding	You are given shallow paired-end whole-genome sequencing FASTQ files (find.amplification.R1.fq.gz, find.amplification.R2.fq.gz) simulated from a chromosome of the human genome (hg38) that contains a regional copy-number gain. Identify the approximate coordinates of the amplified region relative to the reference genome and the amplification factor, defined as the mean read-depth in the amplified r…	True	False	find.amplification.q1.R1.fq.gz, find.amplification.q1.R2.fq.gz
sample-swap-atac-q1	SN	Single-cell	Metadata Recovery	Coding, Reasoning, Data Wrangling	I have bulk ATAC-seq counts lying around from axolotl organs (sample.swap.atac.q1.tsv.gz). Since the genome is large, I broke down standard AmexG_v6.0-DD chromosomes into smaller chunks (sample.swap.atac.q1.chrom.sizes). I'm not sure, but I suspect there is a sample swap. Can you check if that is the case? If there isn't, respond "None". Else respond with the names of the two cell types that have…	True	False	sample.swap.atac.q1.tsv.gz, sample.swap.atac.q1.chrom.sizes
variant-status-q1	SN	Transcriptomics	Routine Analysis	Reasoning, Coding, API/Web Fetching	A collaborator sent me variant.status.q1.bam corresponding to a single-end RNA-seq experiment from an individual mapped to hg38. What is the likely variant status at position chrX:154,398,500 (1-based) for this individual? Respond in the format x/y, where x and y are one of A,C,G,T and x<y lexicographically, or x=y if homozygous.	True	False	variant.status.q1.bam
